# Plant height defined growth curves during vegetative development have the potential to predict end of season maize yield and assist with mid-season management decisions

**DOI:** 10.1101/2024.06.25.600633

**Authors:** Dorothy D. Sweet, Julian Cooper, Cory D. Hirsch, Candice N. Hirsch

## Abstract

Precision farming has been developing with the intention of identifying within field variability to adjust management strategies and maximize end of season yield and profitability and minimize negative environmental impacts. The development of quick, easy, and low cost methods to quantify field level variation is essential to successful implementation of precision agriculture at scale. Temporal plant height and growth rates collected with unoccupied aerial vehicles mounted with red, green, blue sensors have the potential to predict end of season grain yield, which could facilitate mid-season management decisions. Image-based plant height data was collected weekly from commercial maize fields in three growing seasons to assess variation within fields and the relationship with grain yield variation. Plant height, growth rate, and grain yield had variable relationships depending on the time point and growth environment. Models developed using temporal traits predicted grain yield variation within a commercial field up to r = 0.7, though insufficient water affected the prediction accuracy in one field due to the limited representation of drought environments in the model development. In the future, with more data from stress environments, such as drought, this method has potential for high accuracy grain yield prediction across a range of environmental conditions. This study demonstrates the potential of using unoccupied aerial vehicles to derive vegetative growth patterns and model within field variations, and has application in making mid-season management decisions.
