## Supplementary material for "Plant height defined growth curves during vegetative development have the potential to predict end of season maize yield and assist with mid-season management decisions": Table S1

### Sheet: Sheet1
Supplemental Table S1. Agronomic meta data for the commercial fields included in this study and dates on which flight data was collected.
	2020	2021	2022
GPS of corner #1 (lat,lon)	(44.06488565,-93.53708366)	(44.07679082,-93.52972848)	(44.0767904,-93.52972325)
GPS of corner #2 (lat,lon)	(44.06486498,-93.53966095)	(44.07678938,-93.53115306)	(44.07678839,-93.53118578)
GPS of corner #3 (lat,lon)	(44.06567412,-93.5396711)	(44.07804058,-93.53113435)	(44.0780354,-93.53127488)
GPS of corner #4 (lat,lon)	(44.06567155,-93.5370587)	(44.07803571,-93.52974731)	(44.07803975,-93.52975935)
Commercial hybrid	Channel 199-11 STXRIB	Becks 5077 V2P	LG 5525 VT2 Pro
H. relative maturity	99 Day	100 Day	105 Day
H. GDDs to silk	1235	1290	1270
H. drought tolerance	2024-06-09	2024-07-09	2024-07-09
H. plant height	Medium tall	Medium	Medium tall
Planting date	2020-05-02	2021-04-30	2022-05-07
Hog manure (NPK)	-	83-31-62 lbs/acre	-
Anhydrous (NH3, 82-0-0)	175 lbs/acre	160 lbs/acre	185 lbs/acre
MAP (11-52-0)	175 lbs/acre	175 lbs/acre	-
DAP (18-46-0)	-	-	175 lbs/acre
K (0-0-60)	150 lbs/acre	150 lbs/acre	150 lbs/acre
Sulfur AMS (21-0-0-24)	100 lbs/acre	100 lbs/acre	100 lbs/acre
Flight Dates MMDDYYYY	(06042020, 06182020, 06232020, 06302020, 07062020, 07132020, 07202020)	(06022021, 06082021, 06162021, 06222021, 06302021, 07122021)	(06102022, 06152022, 06232022, 06282022, 07052022, 07132022, 07182022)
