## Supplementary material for "Plant height defined growth curves during vegetative development have the potential to predict end of season maize yield and assist with mid-season management decisions": Table S2

### Sheet: Sheet1
Supplemental Table S2. All GPS locations of ground control points across years.
Year	#Label	Lat	Lng	Height	Time
2020	Ground1	44.0654	-93.537	313.231	15:39:06
2020	Ground2	44.0652	-93.537	312.622	15:38:37
2020	Ground3	44.0649	-93.5371	312.267	15:37:42
2020	Ground4	44.0649	-93.5374	311.935	15:37:09
2020	Ground5	44.0649	-93.5378	311.693	15:36:36
2020	Ground6	44.0649	-93.5382	311.495	15:36:03
2020	Ground7	44.0649	-93.5386	311.544	15:35:32
2020	Ground8	44.0649	-93.5389	311.928	15:35:00
2020	Ground9	44.0649	-93.5393	312.323	15:34:28
2020	Ground10	44.0649	-93.5397	312.654	15:33:56
2020	Ground11	44.0651	-93.5397	313.337	15:33:27
2020	Ground12	44.0654	-93.5397	313.786	15:32:56
2020	Ground13	44.0657	-93.5397	314.344	15:31:56
2020	Ground14	44.0657	-93.5393	314.368	15:31:27
2020	Ground15	44.0657	-93.5389	314.518	15:31:00
2020	Ground16	44.0657	-93.5385	314.575	15:30:33
2020	Ground17	44.0657	-93.5382	314.768	15:30:03
2020	Ground18	44.0657	-93.5378	314.845	15:29:33
2020	Ground19	44.0657	-93.5374	314.433	15:29:03
2020	Ground20	44.0657	-93.5371	314.046	15:28:34
2021	Ground1	44.0777	-93.5297	313.104	14:00:18
2021	Ground2	44.0778	-93.5311	314.657	13:56:57
2021	Ground3	44.0776	-93.5311	313.43	13:56:31
2021	Ground4	44.0774	-93.5311	313.152	13:56:03
2021	Ground5	44.0772	-93.5311	312.766	13:55:22
2021	Ground6	44.077	-93.5312	312.661	13:54:59
2021	Ground7	44.0778	-93.5297	313.449	13:45:51
2021	Ground8	44.0775	-93.5297	312.701	13:44:43
2021	Ground9	44.0772	-93.5297	312.365	13:44:20
2021	Ground10	44.077	-93.5297	312.154	12:50:28
2021	Ground11	44.078	-93.5297	313.938	12:46:52
2021	Ground12	44.078	-93.5301	312.832	12:46:11
2021	Ground13	44.078	-93.5304	312.609	12:45:50
2021	Ground14	44.078	-93.5306	312.83	12:45:32
2021	Ground15	44.078	-93.5309	313.811	12:45:13
2021	Ground16	44.078	-93.5311	315.352	12:44:50
2021	Ground17	44.078	-93.5314	316.32	12:41:47
2021	Ground18	44.078	-93.5316	317.044	12:41:26
2021	Ground19	44.078	-93.5319	317.517	12:41:02
2021	Ground20	44.078	-93.5322	317.814	12:38:57
2021	Ground21	44.078	-93.5325	317.995	12:38:22
2021	Ground22	44.0778	-93.5325	317.34	12:37:26
2021	Ground23	44.0776	-93.5325	315.951	12:37:02
2021	Ground24	44.0774	-93.5325	314.636	12:36:37
2021	Ground25	44.0772	-93.5325	313.733	12:35:36
2021	Ground26	44.077	-93.5325	313.123	12:35:12
2021	Ground27	44.0768	-93.5325	312.79	12:34:48
2021	Ground28	44.0768	-93.5322	312.756	12:34:28
2021	Ground29	44.0768	-93.532	312.78	12:34:07
2021	Ground30	44.0768	-93.5317	312.475	12:33:47
2021	Ground31	44.0768	-93.5314	312.49	12:33:26
2021	Ground32	44.0768	-93.5312	312.371	12:33:04
2021	Ground33	44.0768	-93.5309	311.921	12:32:30
2021	Ground34	44.0768	-93.5306	311.815	12:32:09
2021	Ground35	44.0768	-93.5303	311.639	12:31:00
2021	Ground36	44.0768	-93.53	311.654	12:24:54
2021	Ground37	44.0768	-93.5297	311.819	12:23:54
2022	Ground1	44.0768	-93.5297	318.261	10:41:18
2022	Ground2	44.0768	-93.53	317.99	10:41:57
2022	Ground3	44.0768	-93.5303	317.985	10:42:21
2022	Ground4	44.0768	-93.5306	318.151	10:42:46
2022	Ground5	44.0768	-93.5309	318.274	10:43:10
2022	Ground6	44.0768	-93.5312	318.636	10:43:35
2022	Ground7	44.0768	-93.5315	318.818	10:43:58
2022	Ground8	44.0768	-93.5318	318.975	10:50:28
2022	Ground9	44.0768	-93.5321	319.052	10:50:52
2022	Ground10	44.0768	-93.5324	319.057	10:51:15
2022	Ground11	44.0768	-93.5328	319.179	10:51:41
2022	Ground12	44.077	-93.5328	319.734	10:52:04
2022	Ground13	44.0772	-93.5327	320.344	10:52:28
2022	Ground14	44.0774	-93.5327	321.224	10:52:52
2022	Ground15	44.0776	-93.5327	322.564	10:53:15
2022	Ground16	44.0779	-93.5327	323.993	10:53:40
2022	Ground17	44.078	-93.5327	324.458	10:54:03
2022	Ground18	44.078	-93.5324	324.514	10:54:25
2022	Ground19	44.078	-93.5321	324.177	10:54:51
2022	Ground20	44.078	-93.5318	323.802	10:55:15
2022	Ground21	44.078	-93.5315	323.19	10:55:40
2022	Ground22	44.078	-93.5313	322.243	10:56:03
2022	Ground23	44.078	-93.531	320.831	10:56:28
2022	Ground24	44.078	-93.5307	319.52	10:56:52
2022	Ground25	44.078	-93.5304	319.049	10:57:16
2022	Ground26	44.078	-93.5302	319.183	10:57:38
2022	Ground27	44.078	-93.5298	320.267	10:58:10
2022	Ground28	44.0779	-93.5297	319.914	10:58:35
2022	Ground29	44.0776	-93.5297	319.478	10:59:00
2022	Ground30	44.0774	-93.5297	319.097	10:59:21
2022	Ground31	44.0772	-93.5297	318.753	10:59:45
2022	Ground32	44.077	-93.5297	318.487	11:00:09
2022	Ground33	44.077	-93.5312	319.059	11:01:46
2022	Ground34	44.0772	-93.5312	319.207	11:02:10
2022	Ground35	44.0774	-93.5313	319.878	11:02:35
2022	Ground36	44.0776	-93.5313	320.699	11:02:59
2022	Ground37	44.0778	-93.5313	321.705	11:03:23
