## Supplementary material for "Plant height defined growth curves during vegetative development have the potential to predict end of season maize yield and assist with mid-season management decisions": Table S3

### Sheet: Sheet1
Supplemental Table S3. All GPS locations of manual plots across years. In 2020 and 2021, all four corners of the plot are included, and in 2022 only the center of the east side of the plot is included.
Year	#Label	Lat	Lng	Height	Time
2020	Plot1.1	44.0657	-93.5386	314.432	11:25:06
2020	Plot1.2	44.0657	-93.5387	314.402	11:25:18
2020	Plot1.3	44.0656	-93.5386	314.432	11:25:06
2020	Plot1.4	44.0656	-93.5387	314.402	11:25:18
2020	Plot2.1	44.065	-93.5388	312.48	11:12:02
2020	Plot2.2	44.065	-93.5388	312.334	11:12:13
2020	Plot2.3	44.065	-93.5388	312.48	11:12:02
2020	Plot2.4	44.065	-93.5388	312.334	11:12:13
2020	Plot3.1	44.0651	-93.5384	312.054	11:05:57
2020	Plot3.2	44.065	-93.5384	311.958	11:06:07
2020	Plot3.3	44.0651	-93.5384	312.054	11:05:57
2020	Plot3.4	44.065	-93.5384	311.958	11:06:07
2020	Plot4.1	44.0652	-93.5393	313.518	11:17:56
2020	Plot4.2	44.0652	-93.5393	313.577	11:18:06
2020	Plot4.3	44.0652	-93.5393	313.518	11:17:56
2020	Plot4.4	44.0652	-93.5393	313.577	11:18:06
2020	Plot5.1	44.0655	-93.5383	314.322	11:26:06
2020	Plot5.2	44.0655	-93.5383	314.167	11:26:15
2020	Plot5.3	44.0655	-93.5383	314.322	11:26:06
2020	Plot5.4	44.0655	-93.5383	314.167	11:26:15
2020	Plot6.1	44.0651	-93.5382	312.108	11:03:38
2020	Plot6.2	44.065	-93.5382	311.987	11:03:49
2020	Plot6.3	44.0651	-93.5382	312.108	11:03:38
2020	Plot6.4	44.065	-93.5382	311.987	11:03:49
2020	Plot7.1	44.0652	-93.5381	312.823	11:01:34
2020	Plot7.2	44.0652	-93.5381	312.689	11:01:45
2020	Plot7.3	44.0652	-93.5381	312.823	11:01:34
2020	Plot7.4	44.0652	-93.5381	312.689	11:01:45
2020	Plot8.1	44.0655	-93.5386	313.93	11:08:47
2020	Plot8.2	44.0654	-93.5386	313.817	11:08:58
2020	Plot8.3	44.0655	-93.5386	313.93	11:08:47
2020	Plot8.4	44.0654	-93.5386	313.817	11:08:58
2020	Plot9.1	44.0652	-93.5379	313.112	11:00:57
2020	Plot9.2	44.0652	-93.5379	312.966	11:01:08
2020	Plot9.3	44.0652	-93.5379	313.112	11:00:57
2020	Plot9.4	44.0652	-93.5379	312.966	11:01:08
2020	Plot10.1	44.065	-93.5376	312.008	10:59:31
2020	Plot10.2	44.0649	-93.5376	311.942	10:59:42
2020	Plot10.3	44.065	-93.5376	312.008	10:59:31
2020	Plot10.4	44.0649	-93.5376	311.942	10:59:42
2020	Plot11.1	44.0652	-93.5375	312.874	10:57:40
2020	Plot11.2	44.0652	-93.5375	312.772	10:57:51
2020	Plot11.3	44.0652	-93.5375	312.874	10:57:40
2020	Plot11.4	44.0652	-93.5375	312.772	10:57:51
2020	Plot 12.1	44.0652	-93.5385	312.63	11:07:25
2020	Plot12.2	44.0652	-93.5385	312.724	11:07:34
2020	Plot 12.3	44.0652	-93.5385	312.63	11:07:25
2020	Plot12.4	44.0652	-93.5385	312.724	11:07:34
2020	Plot13.1	44.0655	-93.5378	314.504	11:28:29
2020	Plot13.2	44.0655	-93.5378	314.456	11:28:39
2020	Plot13.3	44.0655	-93.5378	314.504	11:28:29
2020	Plot13.4	44.0655	-93.5378	314.456	11:28:39
2020	Plot14.1	44.0654	-93.5393	313.849	11:18:34
2020	Plot14.2	44.0654	-93.5393	313.88	11:18:42
2020	Plot14.3	44.0654	-93.5393	313.849	11:18:34
2020	Plot14.4	44.0654	-93.5393	313.88	11:18:42
2020	Plot15.1	44.0649	-93.5392	312.305	11:14:11
2020	Plot15.2	44.0649	-93.5392	312.252	11:14:22
2020	Plot15.3	44.0649	-93.5392	312.305	11:14:11
2020	Plot15.4	44.0649	-93.5392	312.252	11:14:22
2020	Plot16.1	44.0656	-93.5394	314.052	11:20:31
2020	Plot16.2	44.0656	-93.5394	314.097	11:20:53
2020	Plot16.3	44.0656	-93.5394	314.052	11:20:31
2020	Plot16.4	44.0656	-93.5394	314.097	11:20:53
2020	Plot17.1	44.0649	-93.5383	311.608	11:05:14
2020	Plot17.2	44.0649	-93.5383	311.544	11:05:23
2020	Plot17.3	44.0649	-93.5383	311.608	11:05:14
2020	Plot17.4	44.0649	-93.5383	311.544	11:05:23
2020	Plot18.1	44.0653	-93.5386	313.329	11:08:06
2020	Plot18.2	44.0653	-93.5386	313.203	11:08:15
2020	Plot18.3	44.0653	-93.5386	313.329	11:08:06
2020	Plot18.4	44.0653	-93.5386	313.203	11:08:15
2020	Plot19.1	44.065	-93.5371	312.272	10:58:38
2020	Plot19.2	44.065	-93.5371	312.221	10:58:49
2020	Plot19.3	44.065	-93.5371	312.272	10:58:38
2020	Plot19.4	44.065	-93.5371	312.221	10:58:49
2020	Plot20.1	44.0656	-93.5377	313.49	09:20:21
2020	Plot20.2	44.0656	-93.5377	313.59	09:20:45
2020	Plot20.3	44.0656	-93.5377	313.49	09:20:21
2020	Plot20.4	44.0656	-93.5377	313.59	09:20:45
2020	Plot21.1	44.0657	-93.5372	313.045	10:49:15
2020	Plot21.2	44.0657	-93.5372	313.145	10:51:01
2020	Plot21.3	44.0657	-93.5372	313.045	10:49:15
2020	Plot21.4	44.0657	-93.5372	313.145	10:51:01
2020	Plot22.1	44.0655	-93.5377	314.305	11:29:08
2020	Plot22.2	44.0655	-93.5377	314.422	11:29:19
2020	Plot22.3	44.0655	-93.5377	314.305	11:29:08
2020	Plot22.4	44.0655	-93.5377	314.422	11:29:19
2020	Plot23.1	44.065	-93.5386	311.848	11:06:35
2020	Plot23.2	44.0649	-93.5386	311.775	11:06:45
2020	Plot23.3	44.065	-93.5386	311.848	11:06:35
2020	Plot23.4	44.0649	-93.5386	311.775	11:06:45
2020	Plot24.1	44.0649	-93.5388	312.07	11:11:22
2020	Plot24.2	44.0649	-93.5388	311.964	11:11:34
2020	Plot24.3	44.0649	-93.5388	312.07	11:11:22
2020	Plot24.4	44.0649	-93.5388	311.964	11:11:34
2020	Plot25.1	44.0653	-93.5389	313.557	11:09:51
2020	Plot25.2	44.0653	-93.5389	313.445	11:10:00
2020	Plot25.3	44.0653	-93.5389	313.557	11:09:51
2020	Plot25.4	44.0653	-93.5389	313.445	11:10:00
2020	Plot26.1	44.0654	-93.5397	313.783	11:19:30
2020	Plot26.2	44.0655	-93.5397	313.844	11:19:39
2020	Plot26.3	44.0654	-93.5397	313.783	11:19:30
2020	Plot26.4	44.0655	-93.5397	313.844	11:19:39
2020	Plot27.1	44.065	-93.539	312.303	11:12:48
2020	Plot27.2	44.0649	-93.539	312.165	11:12:58
2020	Plot27.3	44.065	-93.539	312.303	11:12:48
2020	Plot27.4	44.0649	-93.539	312.165	11:12:58
2020	Plot28.1	44.0654	-93.5373	313.517	10:56:48
2020	Plot28.2	44.0654	-93.5373	313.438	10:56:59
2020	Plot28.3	44.0654	-93.5373	313.517	10:56:48
2020	Plot28.4	44.0654	-93.5373	313.438	10:56:59
2020	Plot29.1	44.065	-93.5391	312.595	11:13:29
2020	Plot29.2	44.065	-93.5391	312.465	11:13:40
2020	Plot29.3	44.065	-93.5391	312.595	11:13:29
2020	Plot29.4	44.065	-93.5391	312.465	11:13:40
2020	Plot30.1	44.065	-93.5379	311.911	11:02:20
2020	Plot30.2	44.0649	-93.538	311.811	11:02:32
2020	Plot30.3	44.065	-93.538	311.911	11:02:20
2020	Plot30.4	44.0649	-93.538	311.811	11:02:32
2020	Plot31.1	44.0655	-93.5389	314.136	11:22:41
2020	Plot31.2	44.0655	-93.5389	314.089	11:22:53
2020	Plot31.3	44.0655	-93.5389	314.136	11:22:41
2020	Plot31.4	44.0655	-93.5389	314.089	11:22:53
2020	Plot32.1	44.0654	-93.538	313.994	11:27:11
2020	Plot32.2	44.0654	-93.538	313.925	11:27:23
2020	Plot32.3	44.0654	-93.538	313.994	11:27:11
2020	Plot32.4	44.0654	-93.538	313.925	11:27:23
2020	Plot33.1	44.0651	-93.5394	313.086	11:17:19
2020	Plot33.2	44.065	-93.5394	312.996	11:17:29
2020	Plot33.3	44.0651	-93.5394	313.086	11:17:19
2020	Plot33.4	44.065	-93.5394	312.996	11:17:29
2020	Plot34.1	44.0651	-93.5387	312.436	11:10:41
2020	Plot34.2	44.0651	-93.5387	312.32	11:10:53
2020	Plot34.3	44.0651	-93.5387	312.436	11:10:41
2020	Plot34.4	44.0651	-93.5387	312.32	11:10:53
2020	Plot35.1	44.0656	-93.5372	313.083	10:52:19
2020	Plot35.2	44.0656	-93.5373	314.138	10:55:52
2020	Plot35.3	44.0656	-93.5372	313.083	10:52:19
2020	Plot35.4	44.0656	-93.5373	314.138	10:55:52
2020	Plot36.1	44.065	-93.5382	311.816	11:03:03
2020	Plot36.2	44.065	-93.5382	311.737	11:03:13
2020	Plot36.3	44.065	-93.5382	311.816	11:03:03
2020	Plot36.4	44.065	-93.5382	311.737	11:03:13
2020	Plot37.1	44.0651	-93.5396	313.227	11:16:33
2020	Plot37.2	44.0651	-93.5396	313.299	11:16:46
2020	Plot37.3	44.0651	-93.5396	313.227	11:16:33
2020	Plot37.4	44.0651	-93.5396	313.299	11:16:46
2020	Plot38.1	44.0649	-93.5396	312.663	11:15:47
2020	Plot38.2	44.0649	-93.5396	312.558	11:15:57
2020	Plot38.3	44.0649	-93.5396	312.663	11:15:47
2020	Plot38.4	44.0649	-93.5396	312.558	11:15:57
2020	Plot39.1	44.0649	-93.5394	312.361	11:15:02
2020	Plot39.2	44.0649	-93.5394	312.449	11:15:18
2020	Plot39.3	44.0649	-93.5394	312.361	11:15:02
2020	Plot39.4	44.0649	-93.5394	312.449	11:15:18
2020	Plot40.1	44.0651	-93.5377	312.682	11:00:16
2020	Plot40.2	44.0651	-93.5377	312.54	11:00:26
2020	Plot40.3	44.0651	-93.5377	312.682	11:00:16
2020	Plot40.4	44.0651	-93.5377	312.54	11:00:26
2021	Plot1.1	44.0768	-93.5299	312.569	12:26:25
2021	Plot1.2	44.0768	-93.5299	312.569	12:26:25
2021	Plot1.3	44.0768	-93.53	312.538	12:26:37
2021	Plot1.4	44.0768	-93.53	312.538	12:26:37
2021	Plot2.1	44.0769	-93.5302	312.651	12:26:59
2021	Plot2.2	44.0769	-93.5302	312.651	12:26:59
2021	Plot2.3	44.0769	-93.5303	312.701	12:27:08
2021	Plot2.4	44.0769	-93.5303	312.701	12:27:08
2021	Plot3.1	44.077	-93.5305	313.077	12:27:38
2021	Plot3.2	44.077	-93.5305	313.077	12:27:38
2021	Plot3.3	44.077	-93.5306	313.107	12:27:46
2021	Plot3.4	44.077	-93.5306	313.107	12:27:46
2021	Plot4.1	44.077	-93.5308	313.307	12:28:13
2021	Plot4.2	44.077	-93.5308	313.307	12:28:13
2021	Plot4.3	44.077	-93.5308	313.298	12:28:21
2021	Plot4.4	44.077	-93.5308	313.298	12:28:21
2021	Plot5.1	44.0771	-93.5308	313.353	12:28:41
2021	Plot5.2	44.0771	-93.5308	313.353	12:28:41
2021	Plot5.3	44.0771	-93.5308	313.358	12:28:49
2021	Plot5.4	44.0771	-93.5308	313.358	12:28:49
2021	Plot6.1	44.0771	-93.5307	313.369	12:29:10
2021	Plot6.2	44.0771	-93.5307	313.369	12:29:10
2021	Plot6.3	44.0771	-93.5307	313.393	12:29:17
2021	Plot6.4	44.0771	-93.5307	313.393	12:29:17
2021	Plot7.1	44.0772	-93.5305	313.304	12:29:47
2021	Plot7.2	44.0772	-93.5305	313.304	12:29:47
2021	Plot7.3	44.0772	-93.5305	313.299	12:29:54
2021	Plot7.4	44.0772	-93.5305	313.299	12:29:54
2021	Plot8.1	44.0773	-93.5309	313.411	12:31:45
2021	Plot8.2	44.0773	-93.5309	313.411	12:31:45
2021	Plot8.3	44.0773	-93.5309	313.432	12:31:53
2021	Plot8.4	44.0773	-93.5309	313.432	12:31:53
2021	Plot9.1	44.0773	-93.5301	313.228	12:33:01
2021	Plot9.2	44.0773	-93.5301	313.228	12:33:01
2021	Plot9.3	44.0773	-93.5302	313.203	12:33:09
2021	Plot9.4	44.0773	-93.5302	313.203	12:33:09
2021	Plot10.1	44.0774	-93.5303	313.157	12:33:32
2021	Plot10.2	44.0774	-93.5303	313.157	12:33:32
2021	Plot10.3	44.0774	-93.5304	313.176	12:33:40
2021	Plot10.4	44.0774	-93.5304	313.176	12:33:40
2021	Plot11.1	44.0775	-93.5301	313.237	12:34:21
2021	Plot11.2	44.0774	-93.5301	313.237	12:34:21
2021	Plot11.3	44.0775	-93.5301	313.202	12:34:29
2021	Plot11.4	44.0774	-93.5301	313.202	12:34:29
2021	Plot12.1	44.0775	-93.5303	313.112	12:34:55
2021	Plot12.2	44.0775	-93.5303	313.112	12:34:55
2021	Plot12.3	44.0775	-93.5303	313.076	12:35:06
2021	Plot12.4	44.0775	-93.5303	313.076	12:35:06
2021	Plot13.1	44.0776	-93.5306	313.169	12:35:43
2021	Plot13.2	44.0776	-93.5306	313.169	12:35:43
2021	Plot13.3	44.0776	-93.5306	313.241	12:35:53
2021	Plot13.4	44.0776	-93.5306	313.241	12:35:53
2021	Plot14.1	44.0776	-93.5304	313.08	12:36:32
2021	Plot14.2	44.0776	-93.5304	313.08	12:36:32
2021	Plot14.3	44.0776	-93.5304	313.061	12:36:44
2021	Plot14.4	44.0776	-93.5304	313.061	12:36:44
2021	Plot15.1	44.0777	-93.5309	313.906	12:37:33
2021	Plot15.2	44.0777	-93.5309	313.906	12:37:33
2021	Plot15.3	44.0777	-93.5309	314.036	12:37:46
2021	Plot15.4	44.0777	-93.5309	314.036	12:37:46
2021	Plot16.1	44.0778	-93.5307	313.395	12:38:31
2021	Plot16.2	44.0778	-93.5307	313.395	12:38:31
2021	Plot16.3	44.0778	-93.5307	313.48	12:38:46
2021	Plot16.4	44.0778	-93.5307	313.48	12:38:46
2021	Plot17.1	44.0778	-93.5302	313.164	12:39:34
2021	Plot17.2	44.0778	-93.5302	313.164	12:39:34
2021	Plot17.3	44.0778	-93.5303	313.175	12:39:41
2021	Plot17.4	44.0778	-93.5303	313.175	12:39:41
2021	Plot18.1	44.0779	-93.5306	313.541	12:40:21
2021	Plot18.2	44.0779	-93.5306	313.541	12:40:21
2021	Plot18.3	44.0779	-93.5307	313.608	12:40:29
2021	Plot18.4	44.0779	-93.5307	313.608	12:40:29
2021	Plot19.1	44.0779	-93.5302	313.306	12:41:14
2021	Plot19.2	44.0779	-93.5302	313.306	12:41:14
2021	Plot19.3	44.0779	-93.5303	313.29	12:41:22
2021	Plot19.4	44.0779	-93.5303	313.29	12:41:22
2021	Plot20.1	44.078	-93.53	313.775	12:41:47
2021	Plot20.2	44.078	-93.53	313.775	12:41:47
2021	Plot20.3	44.078	-93.5301	313.714	12:41:56
2021	Plot20.4	44.078	-93.5301	313.714	12:41:56
2022	Plot1	44.0768	-93.5298	319.131	11:08:48
2022	Plot2	44.0769	-93.5303	319.204	11:09:25
2022	Plot3	44.077	-93.5306	319.633	11:10:26
2022	Plot4	44.077	-93.5309	319.822	11:10:57
2022	Plot5	44.0771	-93.5306	319.878	11:11:28
2022	Plot6	44.0772	-93.5303	319.749	11:11:58
2022	Plot7	44.0772	-93.53	319.645	11:12:25
2022	Plot8	44.0773	-93.5303	319.803	11:12:55
2022	Plot9	44.0773	-93.5306	319.922	11:13:24
2022	Plot10	44.0774	-93.5309	320.035	11:13:52
2022	Plot11	44.0775	-93.5306	319.788	11:14:24
2022	Plot 12	44.0775	-93.5303	319.564	11:14:54
2022	Plot13	44.0776	-93.53	319.804	11:15:29
2022	Plot14	44.0776	-93.5303	319.639	11:16:11
2022	Plot15	44.0777	-93.5307	319.881	11:16:43
2022	Plot16	44.0778	-93.531	321.191	11:17:23
2022	Plot17	44.0778	-93.5307	320.155	11:17:51
2022	Plot18	44.0779	-93.5304	319.797	11:18:43
2022	Plot19	44.078	-93.5301	320.001	11:19:17
2022	Plot20	44.078	-93.5304	319.975	11:19:45
