## Supplementary material for "Plant height defined growth curves during vegetative development have the potential to predict end of season maize yield and assist with mid-season management decisions": Table S4

### Sheet: Sheet1
Supplemental Table S4. Method of plant height normalization used for each data flight (MMDDYYYY).
Flight Date	Year	Method of Extraction
06042020	2020	Method 1. Bare ground 0 height & UAV base station upper height
06182020	2020	Method 1. Bare ground 0 height & UAV base station upper height
06232020	2020	Method 2. Bare ground 0 height & GCP upper height
06302020	2020	Method 2. Bare ground 0 height & GCP upper height
07062020	2020	Method 2. Bare ground 0 height & GCP upper height
07132020	2020	Method 2. Bare ground 0 height & GCP upper height
07202020	2020	Method 2. Bare ground 0 height & GCP upper height
06022021	2021	Method 1. Bare ground 0 height & UAV base station upper height
06082021	2021	Method 2. Bare ground 0 height & GCP upper height
06162021	2021	Method 2. Bare ground 0 height & GCP upper height
06222021	2021	Method 2. Bare ground 0 height & GCP upper height
06302021	2021	Method 1. Bare ground 0 height & UAV base station upper height
07122021	2021	Method 1. Bare ground 0 height & UAV base station upper height
06102022	2022	Method 2. Bare ground 0 height & GCP upper height
06152022	2022	Method 2. Bare ground 0 height & GCP upper height
06232022	2022	Method 2. Bare ground 0 height & GCP upper height
06282022	2022	Method 3. No bare ground 0 height & UAV base station upper height
07052022	2022	Method 2. Bare ground 0 height & GCP upper height
07132022	2022	Method 3. No bare ground 0 height & UAV base station upper height
07182022	2022	Method 2. Bare ground 0 height & GCP upper height
