## Supplementary material for "Plant height defined growth curves during vegetative development have the potential to predict end of season maize yield and assist with mid-season management decisions": Table S6

### Sheet: Sheet1
Supplemental Table S6. Formulas used for calculation of vegetation indices from extracted red, green, and blue values.
Vegetation Index	Formula	References¹
Blue Green Pigment Index (BGI)	BGI = B/G	(Zarco-Tejada et al., 2005)
Brightness Index (BI)	BI = sqrt((R^2 + G^2 + B^2)/3)	(Richardson, A.J., & Wiegand, C., 1977)
Excess Blue Vegetation Index (ExB)	ExB = (1.4*B-G)/(G+R+B)	(Mao et al., 2003)
Excess Green Index (ExG)	ExG = 2*G-R-B	(D. M. Woebbecke et al., 1995)
Excess Green Minus Excess Red (ExGR)	ExGR = ExG-ExR (2*G-R-B)-((1.4*R-G)/(G+R+B))	(Camargo Neto, 2004)
Excess Red Vegetation Index (ExR)	ExR = (1.4*R-G)/(G+R+B)	(Meyer and Neto, 2008)
Green Leaf Index (GLI)	GLI = (2*G-R-B)/(2*G+R+B)	(Louhaichi et al., 2001)
Green-Red Ratio Index (GRRI)	GRRI = G/R	(Gamon and Surfus, 1999)
Modified Green Red Vegetation Index (MGRVI)	MGRVI = (G^2-R^2)/(G^2+R^2)	(Bendig et al., 2015)
Normalized Green-Red Difference Index (NGRDI)	NGRDI = (G-R)/(G+R)	(Tucker, 1979)
Red Green Blue Vegetation Index (RGBVI)	RGBVI = (G^2-R*B)/(G^2+R*B)	(Bendig et al., 2015)
Visible Atmospherically Resistant Index (VARI)	VARI = (G-R)/(G+R-B)	(Gitelson et al., 2002)
Vegetativen (VEG)	VEG = G/(R^0.667*B^0.334)	(Hague et al., 2006)
References¹: Zarco-Tejada, P.J., A. Berjón, R. López-Lozano, J.R. Miller, P. Martín, et al. 2005. Assessing vineyard condition with hyperspectral indices: Leaf and canopy reflectance simulation in a row-structured discontinuous canopy. Remote Sens. Environ. 99(3): 271–287. doi: 10.1016/j.rse.2005.09.002. Richardson, A.J., & Wiegand, C. 1977. Distinguishing Vegetation from Soil Background Informat…
